# FAK inhibitor treatment systemically regulates the glioblastoma immune environment via blocking monocyte trafficking

**DOI:** 10.1101/2025.11.26.690731

**Authors:** Emily R Webb, Annabel Black, Giovana Carrasco, Muhammad Furqan, Robert L Hollis, Alexander E P Loftus, Julián Corzo Ochoa, Romain Enjalbert, Tara Best, Bo Peng, Morwenna Muir, Fraser Laing, Martin Lee, Sofian Al Shboul, Tongjie Wang, Colin Smith, Ted R Hupp, Ajitha Rajan, Javier A Alfaro, Paul M Brennan, Zhaoyuan Liu, Florent Ginhoux, Miguel O Bernabeu, Alan Serrels, Rebecca Gentek, Margaret C Frame, Valerie G Brunton

**Affiliations:** Cancer Research UK Scotland Centre, Institute of Genetics and Cancer, University of Edinburgh, Crewe Road South, Edinburgh, EH4 2RX, United Kingdom; Centre for Medical Informatics, Usher Institute, University of Edinburgh, Edinburgh, EH16 4UX, United Kingdom; Department of Pharmacology and Public Health, Faculty of Medicine, The Hashemite University, Zarqa, 13133, Jordan; School of Informatics, The University of Edinburgh, Edinburgh, United Kingdom; Centre for Clinical Brain Sciences, Institute for Neuroscience and Cardiovascular Research, University of Edinburgh, Edinburgh, EH8 9JZ, United Kingdom; Riddell Centre for Cancer Immunotherapy, Arnie Charbonneau Cancer Institute, Cumming School of Medicine, University of Calgary, Calgary, Alberta, Canada; Department of Biochemistry & Molecular Biology, Cumming School of Medicine, University of Calgary, Calgary, Alberta, Canada; Shanghai Institute of Immunology, Department of Immunology and Microbiology, Shanghai Jiao Tong University School of Medicine, Shanghai 200025, China; Innovations in Food & Chemical Safety Programme (IFCS), A*STAR; Singapore Immunology Network, 8A Biomedical Grove, Singapore 138648, Singapore; School of Biological Sciences, Nanyang Technological University, Singapore 637551, Singapore; Shanghai Institute of Immunology, Shanghai JiaoTong University School of Medicine, Shanghai, China; Translational Immunology Institute, SingHealth Duke-NUS Academic Medical Centre, Singapore, Singapore; The Bayes Centre, University of Edinburgh, Edinburgh EH8 9BT, United Kingdom; Institute for Regeneration and Repair, Centre for Reproductive Health, University of Edinburgh, EH16 4UU, United Kingdom

**Keywords:** Glioblastoma, FAK, monocytes, T cell exhaustion, monocyte derived macrophages, integrin adhesion, a4b1 integrin, CX3CR1, bone marrow

## Abstract

Glioblastoma (GBM) is the most common primary malignant brain tumour in adults with dismal survival rates, and current therapies, including most immunotherapies, are not efficacious due to the highly immunosuppressive microenvironment. Studies in other solid cancers report that impairment of the integrin effector pathway involving focal adhesion kinase (FAK) can promote anti-tumour immune responses. Therefore, we set out to address whether, and if so how, suppressing FAK function may influence GBM by using both tumour cell-specific FAK gene deletion and systemic delivery of a clinically relevant FAK kinase inhibitor (FAKi) VS-4718 in an orthotopic murine stem cell model of GBM. We found that treatment with the FAKi, but not tumour cell-specific FAK gene deletion, resulted in GBM clearance and improved survival. This was dependent on adaptive immunity, and tumour-infiltrating T cells in FAKi-treated tumours displayed increased cytotoxic potential and reduced exhaustion. We also found a significant reduction in immuno-suppressive peripherally-derived macrophages and FAKi treatment caused sequestration of inflammatory monocytes within the bone marrow, resulting in impaired monocyte trafficking to tumours as judged by adoptive transfer. This is due to suppression of key adhesion and migration signalling through α4β1 integrin and CX3CR1 in peripheral monocytes. Our work here describes a previously unidentified role for FAK in trafficking of peripheral suppressive macrophages to GBM tumours, reducing T cell exhaustion and promoting anti-tumour immunity. This highlights a new way in which systemic FAK inhibitors can be used to provide a beneficial immune modulatory strategy for the treatment of GBM.
