## Supplementary tables for "FAK inhibitor treatment systemically regulates the glioblastoma immune environment via blocking monocyte trafficking"

### Sheet: Supplementary Table.1
Supplementary Table 1 - Scoring of human brain tumour tissue microarray (TMA) for FAK and pFAK expression. NE, not evluable
Case	Cores evaluable for nuclear FAK expression	Mean nuclear FAK histoscore	Cores evaluable for cytoplasmic FAK expression	Mean cytoplasmic FAK histoscore	N cores evaluable for pFAK expression	pFAK status
259	3	60	3	20	3	negative
289	1	5	1	30	2	negative
292	2	75	2	10	2	positive
308	1	210	1	70	2	positive
321	1	20	1	0	2	negative
383	3	107	3	0	2	negative
499	2	15	2	5	2	positive
563	3	130	3	53	3	negative
567	1	130	1	40	1	negative
581	2	85	2	70	2	negative
597	1	20	1	40	0	NE
601	0	NE	0	NE	1	negative
604	1	90	1	40	1	negative
607	1	180	1	20	0	NE
622	2	25	2	15	2	negative
632	1	60	1	10	1	weak positive
635	2	60	2	40	2	negative
675	1	10	1	10	1	positive
678	3	137	3	57	3	positive
680	3	73	3	53	3	weak positive
2010	1	60	1	20	1	negative
2012	0	NE	0	NE	2	positive
2013	1	50	1	40	1	negative
2016	3	113	3	97	3	positive
2018	2	100	2	20	2	negative
2024	1	20	1	0	1	negative
2026	2	10	2	10	2	positive
2027	1	30	1	0	1	negative
3005	2	30	2	30	2	positive
2012 (recurrence)	3	43	3	30	3	weak positive
2013 (recurrence)	2	20	2	45	2	weak positive
2018 (recurrence)	3	147	3	43	3	negative
2024 (recurrence)	3	10	3	37	3	weak positive
292 (recurrence)	3	70	3	27	2	positive
308 (recurrence)	1	20	1	0	1	negative
376 (recurrence)	3	37	3	47	3	weak positive
680 (recurrence)	2	110	2	20	2	negative

### Sheet: Supplementary Table.2
Supplementary Table 2 - Correlation of FAK histoscores against CD163 and CD68 positive staining for GBM TMA
primary samples		%CD163+ cells		%CD68+ cells
		Spearman's rho	P-value	Spearman's rho	P-value
FAK histoscore	nuclear	-0.05	0.9363	-0.2	0.3593
	cytoplasmic	0.19	0.3822	0.08	0.7248

### Sheet: Supplementary Table.3
Supplementary Table 3 - Correlation of pFAK positivity against CD163 and CD68 positive staining for GBM TMA
primary samples		%CD163+ cells		%CD68+ cells
		median	P-value	median	P-value
highest pFAK	negative	28.9	0.8315	23.9	1
	positive*	31.2		28
*any positivity across evluable primary samples for case

### Sheet: Supplementary Table.4
Supplementary Table 4 - List of antibodies used for immunophenotyping
Antigen	Flurophore	Supplier	Cat #	RRID
4-1BB	PE-Cy7	Thermo Fisher Scientific	25-1371-82	AB_2573398
B220	BUV 737	BD Biosciences	612839	AB_2870161
CCR2	Brilliant Violet 421™	Biolegend	150605	AB_2571913
CD3	BUV 469	BD Biosciences	612955	AB_2870231
CD4	Brilliant Violet 711™	Biolegend	100447	AB_2564586
CD8	Brilliant Violet 510™	Biolegend	100752	AB_2563057
CD8	Spark UV™ 387	Biolegend	100798	AB_2922451
CD8	APC-Cy7	Biolegend	100714	AB_312753
CD11b	APC-R700	BD Biosciences	564985	AB_2739033
CD11c	BUV 737	BD Biosciences	612796	AB_2870123
CD11c	APC-Fire750	Biolegend	117352	AB_2572124
CD25	Brilliant Violet 510™	Biolegend	102042	AB_2562270
CD29	FITC	Biolegend	102206	AB_312883
CD31	Brilliant Violet 605™	Biolegend	102427	AB_2563982
CD39	PE-Cy7	Biolegend	143806	AB_2563394
CD44	APC-R700	BD Biosciences	565480	AB_2739259
CD45	Brilliant Violet 785™	Biolegend	103149	AB_2564590
CD49d	APC-Fire750	Biolegend	103628	AB_2734163
CD49e	PE-Cy7	Biolegend	103816	AB_2734165
CD62L	PE-Cy7	Biolegend	104418	AB_313103
CD62L	FITC	Biolegend	104406	AB_313093
CD86	Brilliant Violet 510™	Biolegend	105036	AB_2686973
CD103	Brilliant Violet 605™	Biolegend	121433	AB_2629724
CD107a	Brilliant Violet 510™	Biolegend	121629	AB_2783064
CD206	Brilliant Violet 711™	Biolegend	141727	AB_2565822
CTLA-4	PerCP/Cy5.5	Biolegend	106316	AB_2564474
CX3CR1	Brilliant Violet 650™	Biolegend	149033	AB_2565999
F4/80	PE/Dazzle™ 594	Biolegend	123146	AB_2564133
FoxP3	PE	Thermo Fisher Scientific	12-5773-82	AB_465936
Granzyme B	FITC	Biolegend	396404	AB_2801073
Granzyme B	Brilliant Violet 421™	Biolegend	396414	AB_2810603
IFNg	Brilliant Violet 650™	Biolegend	505832	AB_2734492
Ki67	APC	Biolegend	652406	AB_2561930
Ki67	FITC	Biolegend	151212	AB_2814055
Ki67	PE-Cy7	Biolegend	652426	AB_2632694
Ly6C	PerCP/Cy5.5	Biolegend	128012	AB_1659241
Ly6C	RB705	BD Biosciences	570264	AB_3685625
Ly6G	PE-Cy7	Biolegend	108415	AB_313380
Ly108	APC	Biolegend	134610	AB_2728155
MHC II	Spark UV™ 387	Biolegend	107670	AB_2922456
MHC II	Brilliant Violet 510™	Biolegend	107636	AB_2734168
MHC II	FITC	Biolegend	107606	AB_313321
OX-40	APC-Fire750	Biolegend	119423	AB_2715993
PD-1	Brilliant Violet 605™	Biolegend	135220	AB_2562616
PD-L1	APC	Biolegend	124312	AB_10612741
PD-L1	BUV737	BD Biosciences	568361	AB_3684210
SIRPa	PE	Biolegend	144012	AB_2563550
Tbet	PE/Dazzle™ 594	Biolegend	644828	AB_2565677
TIM-3	APC	Biolegend	119738	AB_2810368
TIM-3	PE/Dazzle™ 594	Biolegend	119748	AB_2924459
V-CAM1	APC	Biolegend	105718	AB_1877141
